# Ultra-deep Sequencing of Hadza Hunter-Gatherers Recovers Vanishing Gut Microbes

**DOI:** 10.1101/2022.03.30.486478

**Authors:** Bryan D. Merrill, Matthew M. Carter, Matthew R. Olm, Dylan Dahan, Surya Tripathi, Sean P. Spencer, Brian Yu, Sunit Jain, Norma Neff, Aashish R. Jha, Erica D. Sonnenburg, Justin L. Sonnenburg

**Affiliations:** Department of Microbiology and Immunology, Stanford University School of Medicine, Stanford, CA, USA; Chan Zuckerberg Biohub, San Francisco, CA, USA; Genetic Heritage Group, Program in Biology, New York University Abu Dhabi, Abu Dhabi, UAE; Center for Human Microbiome Studies, Stanford University School of Medicine, Stanford, CA, USA

## Abstract

The gut microbiome is a key modulator of immune and metabolic health. Human microbiome data is biased towards industrialized populations, providing limited understanding of the distinct and diverse non-industrialized microbiomes. Here, we performed ultra-deep metagenomic sequencing and strain cultivation on 351 fecal samples from the Hadza, hunter-gatherers in Tanzania, and comparative populations in Nepal and California. We recover 94,971 total genomes of bacteria, archaea, bacteriophages, and eukaryotes, 43% of which are absent from existing unified datasets. Analysis of *in situ* growth rates, genetic *pN/pS* signatures, high-resolution strain tracking, and 124 gut-resident species vanishing in industrialized populations reveals differentiating dynamics of the Hadza gut microbiome. Industrialized gut microbes are enriched in genes associated with oxidative stress, possibly a result of microbiome adaptation to inflammatory processes. This unparalleled view of the Hadza gut microbiome provides a valuable resource that expands our understanding of microbes capable of colonizing the human gut and clarifies the extensive perturbation brought on by the industrialized lifestyle.
