## Supplementary material for "Ultra-deep Sequencing of Hadza Hunter-Gatherers Recovers Vanishing Gut Microbes": Table S3

### Sheet: SupplementalTable_S3_v1
genome_filename	sample_identifier	hadza_sampleID	biotyper	16s_ncbi	16s_ncbi_percent	Isolation media	Cryo media	day_isolated	rep_genome	GTDB_tax	distance	novel_mash	new_species	any_isolate	v3_cluster	taxa_type	perc_rank	score	Marker lineage	Completeness	Contamination	Strain heterogeneity	n_scaffolds	n_contigs	contig_bp	ctg_N50	ctg_L50	selfmap_bin_found	comap_bin_found
hadza_1708_Hespellia_95_HI0001__isolate.fasta	HI0001	1708	not identified	Hespellia porcina	95.59	chg	CHG:25GLY	2	GUT_GENOME023769.fna	d__Bacteria;p__Firmicutes_A;c__Clostridia;o__Lachnospirales;f__Lachnospiraceae;g__CAG-603;s__CAG-603 sp900066105	0.0186813	FALSE	FALSE	TRUE	2392_0	NA	NA	101.963	o__Clostridiales (UID1212)	99.33	0	0	91	91	2978305	5	184234	FALSE	FALSE
hadza_1708_Hespellia_95_HI0002__isolate.fasta	HI0002	1708	not identified	Hespellia porcina	95.59	chg	CHG:25GLY	2	GUT_GENOME023769.fna	d__Bacteria;p__Firmicutes_A;c__Clostridia;o__Lachnospirales;f__Lachnospiraceae;g__CAG-603;s__CAG-603 sp900066105	0.0186195	FALSE	FALSE	TRUE	2392_0	NA	NA	101.978	o__Clostridiales (UID1212)	99.33	0	0	67	67	2966000	5	197261	TRUE	TRUE
hadza_1939_Ruminococcus_92_HI0003__isolate.fasta	HI0003	1939	not identified	Ruminococcus bromii	92.33	chg	CHG:25GLY	2	REFINED_METABAT215_TOP10_CONTIGS_1500_ASSEMBLY_K77_MERGED__Hadza_MoBio_hadza-E-H_N_21_2138.188.fa	d__Bacteria;p__Firmicutes_A;c__Clostridia;o__Oscillospirales;f__Acutalibacteraceae;g__CAG-964;s__CAG-964 sp000435335	0.0168963	FALSE	FALSE	FALSE	3084_2	NA	NA	99.8046	o__Clostridiales (UID1212)	97.09	0	0	68	68	2278417	4	268691	FALSE	FALSE
hadza_1939_Lachnospira_91_HI0004__isolate.fasta	HI0004	1939	not identified	Lachnospira multipara	91.6	chg	CHG:25GLY	2	GUT_GENOME000760.fna	d__Bacteria;p__Firmicutes_A;c__Clostridia;o__Peptostreptococcales;f__Peptostreptococcaceae;g__Paeniclostridium;s__Paeniclostridium sordellii	0.263022	TRUE	FALSE	FALSE	936_0	NA	NA	98.0619	o__Clostridiales (UID1120)	99.3	0.7	0	531	531	3510138	34	33406	FALSE	FALSE
hadza_1579_5__isolate.fasta	HI0005	1579	not identified	Faecalibacterium prausnitzii	NA	ycfa	CHG:25GLY	2	GUT_GENOME001115.fna	d__Bacteria;p__Firmicutes_A;c__Clostridia;o__Oscillospirales;f__Ruminococcaceae;g__Faecalibacterium;s__Faecalibacterium prausnitzii_E	0.0353885	FALSE	FALSE	TRUE	3433_0	NA	NA	101.317	o__Clostridiales (UID1212)	100	0.34	100	52	52	2853508	4	225838	FALSE	TRUE
hadza_2310_Solobacterium_92_HI0007__isolate.fasta	HI0007	2310	not identified	Solobacterium moorei	92.63	mrs_2fl3sl	CHG:25GLY	2	REFINED_METABAT215_TOP10_CONTIGS_1500_ASSEMBLY_K77_MERGED__Hadza_MoBio_hadza-E-H_E_1_1719.11.fa	d__Bacteria;p__Firmicutes;c__Bacilli;o__Erysipelotrichales;f__Erysipelotrichaceae;g__Bulleidia;s__	0.0182524	FALSE	TRUE	FALSE	782_1	VANISH	0.997987	96.4559	k__Bacteria (UID2372)	98.1	0.79	0	323	323	2454641	20	40910	FALSE	FALSE
hadza_2310_Dorea_longicatena_HI0008__isolate.fasta	HI0008	2310	not identified	Dorea longicatena	99	mrs_2fl3sl	CHG:25GLY	2	GUT_GENOME000254.fna	d__Bacteria;p__Firmicutes_A;c__Clostridia;o__Lachnospirales;f__Lachnospiraceae;g__Dorea;s__Dorea longicatena_B	0.0498292	FALSE	FALSE	TRUE	2494_1	NA	NA	100.554	f__Lachnospiraceae (UID1256)	99.42	0.29	0	100	100	3283609	9	147316	FALSE	FALSE
hadza_2310_Collinsella_bouchesdurhonensis_HI0009__isolate.fasta	HI0009	2310	not identified	Collinsella bouchesdurhonensis	98.63	mrs_2fl3sl	CHG:25GLY	2	REFINED_METABAT215_TOP10_CONTIGS_1500_ASSEMBLY_K77_MERGED__Hadza_PheChl_Fiber-Hadza-Nepal_A_14_1640.420.fa	d__Bacteria;p__Actinobacteriota;c__Coriobacteriia;o__Coriobacteriales;f__Coriobacteriaceae;g__Collinsella;s__	0.0235265	FALSE	TRUE	FALSE	3887_2	NA	NA	102.847	p__Actinobacteria (UID2112)	100	0	0	23	23	1958046	2	494661	FALSE	FALSE
hadza_2310_Blautia_obeum_HI0010__isolate.fasta	HI0010	2310	not identified	Blautia obeum	98.41	mrs_2fl3sl	CHG:25GLY	2	REFINED_METABAT215_TOP10_CONTIGS_1500_ASSEMBLY_K77_MERGED__Hadza_PheChl_Fiber-Hadza-Nepal_A_8_1525.238.fa	d__Bacteria;p__Firmicutes_A;c__Clostridia;o__Lachnospirales;f__Lachnospiraceae;g__Blautia_A;s__	0.0246043	FALSE	TRUE	FALSE	2603_0	VANISH	0.960145	101.444	o__Clostridiales (UID1226)	99.37	0.13	0	56	56	3708742	5	280424	FALSE	FALSE
hadza_2310_11__isolate.fasta	HI0011	2310	not identified	Butyrivibrio fibrisolvens	91.09	mrs_2fl3sl	CHG:25GLY	2	GUT_GENOME018425.fna	d__Bacteria;p__Firmicutes_A;c__Clostridia;o__Lachnospirales;f__Lachnospiraceae;g__CAG-791;s__CAG-791 sp000431495	0.0414262	FALSE	FALSE	FALSE	2284_0	VANISH	0.972222	98.0924	f__Lachnospiraceae (UID1255)	98.28	0.57	0	79	79	2990553	5	211240	FALSE	FALSE
hadza_2310_Olenella_94_HI0012__isolate.fasta	HI0012	2310	not identified	Olsenella uli	93.66	milk	CHG:25GLY	2	REFINED_METABAT215_TOP10_CONTIGS_1500_ASSEMBLY_K77_MERGED__Hadza_MoBio_hadza-E-H_I_3_1743.85.fa	d__Bacteria;p__Actinobacteriota;c__Coriobacteriia;o__Coriobacteriales;f__Atopobiaceae;g__Olsenella_E;s__	0.0250805	FALSE	TRUE	FALSE	3920_2	VANISH	0.994364	101.942	p__Actinobacteria (UID2112)	99.19	0	0	38	38	2291041	4	319022	FALSE	FALSE
hadza_2310_Slakia_isoflavoniconvertens_99_HI0013__isolate.fasta	HI0013	2310	not identified	Slackia isoflavoniconvertens	98.74	milk	CHG:25GLY	2	REFINED_METABAT215_TOP10_CONTIGS_1500_ASSEMBLY_K77_MERGED__Hadza_MoBio_hadza-E-H_K_13_1776.166.fa	d__Bacteria;p__Actinobacteriota;c__Coriobacteriia;o__Coriobacteriales;f__Eggerthellaceae;g__Slackia_A;s__	0.0424367	FALSE	TRUE	FALSE	3937_4	VANISH	0.956924	102.585	p__Actinobacteria (UID2112)	100	0	0	61	61	2530037	8	147622	FALSE	FALSE
hadza_2310_Roseburia_96_HI0014__isolate.fasta	HI0014	2310	not identified	Roseburia intestinalis	96.41	milk	CHG:25GLY	2	REFINED_METABAT215_TOP10_CONTIGS_1500_ASSEMBLY_K77_MERGED__Hadza_PheChl_Fiber-Hadza-Nepal_C_24_1307.133.fa	d__Bacteria;p__Firmicutes_A;c__Clostridia;o__Lachnospirales;f__Lachnospiraceae;g__;s__	0.0171265	FALSE	FALSE	FALSE	2460_0	NA	NA	96.8207	f__Lachnospiraceae (UID1286)	99.03	0.97	0	124	124	3143936	5	191150	FALSE	FALSE
hadza_2310_Solobacterium_90_HI0015__isolate.fasta	HI0015	2310	not identified	Solobacterium moorei	89.75	milk	CHG:25GLY	2	REFINED_METABAT215_TOP10_CONTIGS_1500_ASSEMBLY_K77_MERGED__Hadza_MoBio_hadza-A-D_F_2_1628.179.fa	d__Bacteria;p__Firmicutes;c__Bacilli;o__Erysipelotrichales;f__Erysipelotrichaceae;g__Bulleidia;s__	0.0232268	FALSE	TRUE	FALSE	783_2	VANISH	0.999597	97.073	k__Bacteria (UID2372)	97.14	0.48	0	218	218	2600571	17	46342	FALSE	FALSE
hadza_2343_Prevotella_92_HI0018__isolate.fasta	HI0018	2343	not identified	Prevotella paludivivens	91.86	mrs_2fl3sl	CHG:25GLY	2	REFINED_METABAT215_TOP10_CONTIGS_1500_ASSEMBLY_K77_MERGED__Hadza_MoBio_hadza-E-H_K_13_1776.229.fa	d__Bacteria;p__Actinobacteriota;c__Coriobacteriia;o__Coriobacteriales;f__Eggerthellaceae;g__Senegalimassilia;s__	0.0342477	FALSE	TRUE	FALSE	3954_2	VANISH	0.961755	96.6855	p__Actinobacteria (UID2112)	99.19	1.01	0	82	82	2753707	7	123335	FALSE	FALSE
hadza_2343_Finegoldia_magna_HI0019__isolate.fasta	HI0019	2343	not identified	Finegoldia magna	NA	milk	CHG:25GLY	2	GUT_GENOME171448.fna	d__Bacteria;p__Firmicutes_A;c__Clostridia;o__Tissierellales;f__Helcococcaceae;g__Finegoldia;s__Finegoldia magna_F	0.0480354	FALSE	FALSE	FALSE	1476_3	NA	NA	100.801	o__Clostridiales (UID1125)	99.39	0.2	0	98	98	1763752	8	66510	FALSE	FALSE
Hadza_1268_notIdentified_HI0027__isolate.fasta	HI0027	1268	not identified	NA	NA	colombia agar	CHG:25GLY	0	GUT_GENOME142391.fna	d__Bacteria;p__Firmicutes_A;c__Clostridia;o__Clostridiales;f__Clostridiaceae;g__Clostridium_P;s__Clostridium_P perfringens	0.0278663	FALSE	FALSE	TRUE	953_0	NA	NA	91.763	o__Clostridiales (UID1375)	100	2.58	90	382	382	3048192	16	48085	TRUE	TRUE
Hadza_1268_Enterococcus_faecium_HI0029__isolate.fasta	HI0029	1268	Enterococcus faecium	Enterococcus faecium	NA	colombia agar	CHG:25GLY	0	GUT_GENOME140713.fna	d__Bacteria;p__Firmicutes;c__Bacilli;o__Lactobacillales;f__Enterococcaceae;g__Enterococcus_B;s__Enterococcus_B faecium_B	0.00730426	FALSE	FALSE	TRUE	1702_1	NA	NA	102.336	o__Lactobacillales (UID544)	99.62	0	0	69	69	2827745	5	270144	FALSE	FALSE
Hadza_1268_Bacillus_HI0030__isolate.fasta	HI0030	1268	Bacillus safensis/pumilis	NA	NA	colombia agar	CHG:25GLY	0	GUT_GENOME141727.fna	d__Bacteria;p__Firmicutes;c__Bacilli;o__Bacillales;f__Bacillaceae_G;g__Bacillus_A;s__Bacillus_A wiedmannii	0.23011	TRUE	FALSE	FALSE	1682_2	NA	NA	100.963	g__Bacillus (UID864)	99.59	0.28	0	46	46	3850095	4	351872	FALSE	FALSE
Hadza_1268_notIdentified_HI0031__isolate.fasta	HI0031	1268	not identified	NA	NA	culturomics condition 16	CHG:25GLY	7	REFINED_METABAT215_TOP10_CONTIGS_1500_ASSEMBLY_K77_MERGED__Hadza_MoBio_hadza-E-H_A_21_1706.98.fa	d__Bacteria;p__Firmicutes_A;c__Clostridia;o__Lachnospirales;f__Lachnospiraceae;g__Blautia_A;s__Blautia_A sp900548245	0.0418553	FALSE	FALSE	FALSE	2598_0	NA	NA	98.0599	o__Clostridiales (UID1226)	99.37	0.76	0	167	167	3942402	13	95466	FALSE	FALSE
Hadza_1268_Ruminococcus_HI0032__isolate.fasta	HI0032	1268	Ruminococcus species	NA	NA	culturomics condition 16	CHG:25GLY	7	GUT_GENOME141496.fna	d__Bacteria;p__Firmicutes;c__Bacilli;o__Lactobacillales;f__Enterococcaceae;g__Enterococcus_B;s__Enterococcus_B faecium	0.00981378	FALSE	FALSE	TRUE	1702_2	NA	NA	101.912	o__Lactobacillales (UID544)	99.63	0.06	0	40	40	2528943	7	146032	FALSE	FALSE
Hadza_1268_notIdenfied_HI0033__isolate.fasta	HI0033	1268	not identified	NA	NA	culturomics condition 16	CHG:25GLY	7	GUT_GENOME019659.fna	d__Bacteria;p__Firmicutes_A;c__Clostridia;o__Lachnospirales;f__Lachnospiraceae;g__Anaerostipes;s__Anaerostipes hadrus	0.028588	FALSE	FALSE	TRUE	2426_3	NA	NA	95.0305	o__Clostridiales (UID1212)	99.33	1.34	0	223	223	3348666	17	63255	TRUE	TRUE
Hadza_1268_notIdenfied_HI0034__isolate.fasta	HI0034	1268	not identified	NA	NA	culturomics condition 16	CHG:25GLY	7	REFINED_METABAT215_TOP10_CONTIGS_1500_ASSEMBLY_K77_MERGED__Hadza_MoBio_hadza-E-H_E_1_1719.329.fa	d__Bacteria;p__Firmicutes_A;c__Clostridia;o__Peptostreptococcales;f__Anaerovoracaceae;g__UBA1191;s__UBA1191 sp900549125	0.0246043	FALSE	FALSE	FALSE	2102_1	NA	NA	96.6243	o__Clostridiales (UID1120)	97.52	0.71	0	59	59	2231570	3	203539	FALSE	FALSE
Hadza_1268_notIdentified_HI0035__isolate.fasta	HI0035	1268	not identified	NA	NA	culturomics condition 16	CHG:25GLY	7	REFINED_METABAT215_TOP10_CONTIGS_1500_ASSEMBLY_K77_MERGED__Hadza_MoBio_hadza-A-D_P_17_1504.11.fa	d__Bacteria;p__Firmicutes_A;c__Clostridia;o__Lachnospirales;f__Lachnospiraceae;g__UMGS1375;s__	0.0145076	FALSE	TRUE	FALSE	2535_2	NA	NA	100.301	o__Clostridiales (UID1226)	99.37	0.32	0	115	115	3337551	10	115143	FALSE	FALSE
Hadza_1268_Roseburia_HI0036__isolate.fasta	HI0036	1268	Roseburia species	NA	NA	culturomics condition 16	CHG:25GLY	7	GUT_GENOME001423.fna	d__Bacteria;p__Firmicutes;c__Bacilli;o__Erysipelotrichales;f__Erysipelatoclostridiaceae;g__Erysipelatoclostridium;s__Erysipelatoclostridium sp000752095	0.0290489	FALSE	FALSE	TRUE	819_1	NA	NA	101.598	k__Bacteria (UID2372)	99.06	0	0	65	65	2912611	8	119167	FALSE	FALSE
Hadza_1268_Clostridium_subterminale_HI0038__isolate.fasta	HI0038	1268	Clostridium subterminale	Clostridium subterminale	NA	colombia agar	CHG:25GLY	0	GUT_GENOME207903.fna	d__Bacteria;p__Firmicutes_A;c__Clostridia;o__Clostridiales;f__Clostridiaceae;g__Clostridium_J;s__Clostridium_J sp900547625	0.129604	TRUE	FALSE	FALSE	990_0	NA	NA	73.365	g__Clostridium (UID1380)	97.93	5.46	0	162	162	4758953	6	295065	FALSE	FALSE
Hadza_1268_Eubacterium_tenue_HI0039__isolate.fasta	HI0039	1268	not identified	Eubacterium tenue	NA	colombia agar	CHG:25GLY	0	GUT_GENOME143709.fna	d__Bacteria;p__Firmicutes;c__Bacilli;o__Paenibacillales;f__Paenibacillaceae;g__Paenibacillus_B;s__Paenibacillus_B thiaminolyticus	0.23011	TRUE	FALSE	FALSE	1609_1	NA	NA	102.266	f__Paenibacillaceae (UID972)	99.73	0.05	0	94	94	6555029	5	373461	FALSE	FALSE
Hadza_1268_notIdentified_HI0040__isolate.fasta	HI0040	1268	not identified	NA	NA	chocolate agar	CHG:25GLY	5	GUT_GENOME143709.fna	d__Bacteria;p__Firmicutes;c__Bacilli;o__Paenibacillales;f__Paenibacillaceae;g__Paenibacillus_B;s__Paenibacillus_B thiaminolyticus	0.23011	TRUE	FALSE	FALSE	1609_1	NA	NA	102.243	f__Paenibacillaceae (UID972)	99.73	0.05	0	104	104	6554098	7	335332	FALSE	FALSE
Hadza_1268_notIdentified_HI0041__isolate.fasta	HI0041	1268	not identified	NA	NA	colombia agar	CHG:25GLY	7	GUT_GENOME143709.fna	d__Bacteria;p__Firmicutes;c__Bacilli;o__Paenibacillales;f__Paenibacillaceae;g__Paenibacillus_B;s__Paenibacillus_B thiaminolyticus	0.23011	TRUE	FALSE	FALSE	1609_1	NA	NA	102.171	f__Paenibacillaceae (UID972)	99.73	0.05	0	104	104	6553879	8	241281	FALSE	FALSE
hadza_1936_Bf1__isolate.fasta	HI0097	1936	Bifidobacterium breve	Bifidobacterium breve	NA	BSM	PYG:25GLY	NA	GUT_GENOME143483.fna	d__Bacteria;p__Actinobacteriota;c__Actinomycetia;o__Actinomycetales;f__Bifidobacteriaceae;g__Bifidobacterium;s__Bifidobacterium breve	0.0164989	FALSE	FALSE	TRUE	3994_2	NA	NA	102.721	f__Bifidobacteriaceae (UID1462)	100	0	0	24	24	2306754	3	276490	FALSE	TRUE
hadza_1947_Bf3__isolate.fasta	HI0098	1947	Bifidobacterium longum	Bifidobacterium longum	NA	BSM	PYG:25GLY	NA	GUT_GENOME095938.fna	d__Bacteria;p__Actinobacteriota;c__Actinomycetia;o__Actinomycetales;f__Bifidobacteriaceae;g__Bifidobacterium;s__Bifidobacterium infantis	0.0201478	FALSE	FALSE	TRUE	3994_1	BLOSSUM	0.973098	98.7514	f__Bifidobacteriaceae (UID1462)	100	0.81	25	47	47	2541053	5	157663	FALSE	FALSE
hadza_2487_Bf4__isolate.fasta	HI0099	2487	Bifidobacterium bifidum	Bifidobacterium bifidum	NA	BSM	PYG:25GLY	NA	GUT_GENOME142525.fna	d__Bacteria;p__Actinobacteriota;c__Actinomycetia;o__Actinomycetales;f__Bifidobacteriaceae;g__Bifidobacterium;s__Bifidobacterium bifidum	0.0158335	FALSE	FALSE	TRUE	3995_0	BLOSSUM	0.956188	102.258	f__Bifidobacteriaceae (UID1462)	99.54	0	0	21	21	2244157	4	272729	FALSE	TRUE
hadza_2487_Bf5__isolate.fasta	HI0100	2487	Bifidobacterium breve	Bifidobacterium breve	NA	BSM	PYG:25GLY	NA	GUT_GENOME143483.fna	d__Bacteria;p__Actinobacteriota;c__Actinomycetia;o__Actinomycetales;f__Bifidobacteriaceae;g__Bifidobacterium;s__Bifidobacterium breve	0.0222766	FALSE	FALSE	TRUE	3994_2	NA	NA	102.835	f__Bifidobacteriaceae (UID1462)	100	0	0	31	31	2402318	3	467707	TRUE	TRUE
hadza_2487_Bf7__isolate.fasta	HI0101	2487	Bifidobacterium breve	Bifidobacterium breve	NA	BSM	PYG:25GLY	NA	GUT_GENOME143483.fna	d__Bacteria;p__Actinobacteriota;c__Actinomycetia;o__Actinomycetales;f__Bifidobacteriaceae;g__Bifidobacterium;s__Bifidobacterium breve	0.0193079	FALSE	FALSE	TRUE	3994_2	NA	NA	102.771	f__Bifidobacteriaceae (UID1462)	100	0	0	24	24	2294568	3	347606	TRUE	TRUE
hadza_2261_Bf8__isolate.fasta	HI0102	2261	Bifidobacterium breve	Bifidobacterium breve	NA	BSM	PYG:25GLY	NA	GUT_GENOME143483.fna	d__Bacteria;p__Actinobacteriota;c__Actinomycetia;o__Actinomycetales;f__Bifidobacteriaceae;g__Bifidobacterium;s__Bifidobacterium breve	0.0179508	FALSE	FALSE	TRUE	3994_2	NA	NA	102.876	f__Bifidobacteriaceae (UID1462)	100	0	0	33	33	2420051	2	563735	TRUE	FALSE
hadza_2261_Bf11__isolate.fasta	HI0103	2261	Bifidobacterium bifidum	Bifidobacterium bifidum	NA	BSM	PYG:25GLY	NA	GUT_GENOME142525.fna	d__Bacteria;p__Actinobacteriota;c__Actinomycetia;o__Actinomycetales;f__Bifidobacteriaceae;g__Bifidobacterium;s__Bifidobacterium bifidum	0.0186195	FALSE	FALSE	TRUE	3995_0	BLOSSUM	0.956188	101.028	f__Bifidobacteriaceae (UID1462)	99.54	0.23	0	60	60	2443850	4	188503	FALSE	TRUE
hadza_2261_Bf12__isolate.fasta	HI0104	2261	Bifidobacterium longum	Bifidobacterium longum	NA	BSM	PYG:25GLY	NA	GUT_GENOME095938.fna	d__Bacteria;p__Actinobacteriota;c__Actinomycetia;o__Actinomycetales;f__Bifidobacteriaceae;g__Bifidobacterium;s__Bifidobacterium infantis	0.020747	FALSE	FALSE	TRUE	3994_1	BLOSSUM	0.973098	98.0685	f__Bifidobacteriaceae (UID1462)	100	0.92	0	42	42	2621245	5	217302	FALSE	TRUE
hadza_2261_Bf14__isolate.fasta	HI0105	2261	Bifidobacterium longum	Bifidobacterium longum	NA	BSM	PYG:25GLY	NA	GUT_GENOME095938.fna	d__Bacteria;p__Actinobacteriota;c__Actinomycetia;o__Actinomycetales;f__Bifidobacteriaceae;g__Bifidobacterium;s__Bifidobacterium infantis	0.0208822	FALSE	FALSE	TRUE	3994_1	BLOSSUM	0.973098	100.364	f__Bifidobacteriaceae (UID1462)	100	0.46	0	47	47	2684679	5	212855	FALSE	TRUE
hadza_2261_Bf17__isolate.fasta	HI0106	2261	Bifidobacterium longum	Bifidobacterium longum	NA	BSM	PYG:25GLY	NA	GUT_GENOME095938.fna	d__Bacteria;p__Actinobacteriota;c__Actinomycetia;o__Actinomycetales;f__Bifidobacteriaceae;g__Bifidobacterium;s__Bifidobacterium infantis	0.0385787	FALSE	FALSE	TRUE	3994_1	BLOSSUM	0.973098	102.086	f__Bifidobacteriaceae (UID1462)	99.54	0	0	53	53	2451503	6	123760	FALSE	TRUE
hadza_2261_Bf20__isolate.fasta	HI0107	2261	Bifidobacterium pseudocatenulatum	Bifidobacterium kashiwanohense	NA	BSM	PYG:25GLY	NA	REFINED_METABAT215_TOP10_CONTIGS_1500_ASSEMBLY_K77_MERGED__Hadza_MoBio_hadza-E-H_K_22_1919.10.fa	d__Bacteria;p__Actinobacteriota;c__Actinomycetia;o__Actinomycetales;f__Bifidobacteriaceae;g__Bifidobacterium;s__Bifidobacterium kashiwanohense_A	0.0271635	FALSE	TRUE	FALSE	3989_2	NA	NA	96.9867	f__Bifidobacteriaceae (UID1458)	100	1.14	0	27	27	2272364	3	236317	FALSE	FALSE
hadza_2261_Bf23__isolate.fasta	HI0108	2261	Bifidobacterium breve	Bifidobacterium breve	NA	BSM	PYG:25GLY	NA	GUT_GENOME143483.fna	d__Bacteria;p__Actinobacteriota;c__Actinomycetia;o__Actinomycetales;f__Bifidobacteriaceae;g__Bifidobacterium;s__Bifidobacterium breve	0.0224204	FALSE	FALSE	TRUE	3994_2	NA	NA	102.194	f__Bifidobacteriaceae (UID1462)	100	0.12	0	23	23	2577405	3	386403	TRUE	FALSE
hadza_2614_Bf27__isolate.fasta	HI0109	2614	Bifidobacterium longum	Bifidobacterium longum	NA	BSM	PYG:25GLY	NA	GUT_GENOME095938.fna	d__Bacteria;p__Actinobacteriota;c__Actinomycetia;o__Actinomycetales;f__Bifidobacteriaceae;g__Bifidobacterium;s__Bifidobacterium infantis	0.0186813	FALSE	FALSE	TRUE	3994_1	BLOSSUM	0.973098	99.7429	f__Bifidobacteriaceae (UID1462)	100	0.58	0	77	77	2602006	5	193090	FALSE	TRUE
hadza_1932_Bf37__isolate.fasta	HI0110	1932	Bifidobacterium breve	Bifidobacterium breve	NA	2'FL	PYG:25GLY	NA	GUT_GENOME143483.fna	d__Bacteria;p__Actinobacteriota;c__Actinomycetia;o__Actinomycetales;f__Bifidobacteriaceae;g__Bifidobacterium;s__Bifidobacterium breve	0.0164989	FALSE	FALSE	TRUE	3994_2	NA	NA	102.714	f__Bifidobacteriaceae (UID1462)	100	0	0	27	27	2307990	4	268354	TRUE	TRUE
hadza_1932_Bf38__isolate.fasta	HI0111	1932	Bifidobacterium breve	Bifidobacterium breve	NA	2'FL	PYG:25GLY	NA	GUT_GENOME143483.fna	d__Bacteria;p__Actinobacteriota;c__Actinomycetia;o__Actinomycetales;f__Bifidobacteriaceae;g__Bifidobacterium;s__Bifidobacterium breve	0.0193714	FALSE	FALSE	TRUE	3994_2	NA	NA	102.714	f__Bifidobacteriaceae (UID1462)	100	0	0	40	40	2362617	4	267395	TRUE	TRUE
hadza_1932_Bf39__isolate.fasta	HI0112	1932	Bifidobacterium breve	Bifidobacterium breve	NA	2'FL	PYG:25GLY	NA	GUT_GENOME143483.fna	d__Bacteria;p__Actinobacteriota;c__Actinomycetia;o__Actinomycetales;f__Bifidobacteriaceae;g__Bifidobacterium;s__Bifidobacterium breve	0.0193714	FALSE	FALSE	TRUE	3994_2	NA	NA	102.714	f__Bifidobacteriaceae (UID1462)	100	0	0	41	41	2363003	4	267395	FALSE	FALSE
hadza_1932_Bf40__isolate.fasta	HI0113	1932	Bifidobacterium longum	Bifidobacterium longum	NA	2'FL	PYG:25GLY	NA	GUT_GENOME095938.fna	d__Bacteria;p__Actinobacteriota;c__Actinomycetia;o__Actinomycetales;f__Bifidobacteriaceae;g__Bifidobacterium;s__Bifidobacterium infantis	0.0187432	FALSE	FALSE	TRUE	3994_1	BLOSSUM	0.973098	98.1762	f__Bifidobacteriaceae (UID1462)	100	0.92	0	35	35	2809427	3	356843	FALSE	TRUE
hadza_1932_Bf41__isolate.fasta	HI0114	1932	Bifidobacterium longum	Bifidobacterium longum	NA	2'FL	PYG:25GLY	NA	GUT_GENOME095938.fna	d__Bacteria;p__Actinobacteriota;c__Actinomycetia;o__Actinomycetales;f__Bifidobacteriaceae;g__Bifidobacterium;s__Bifidobacterium infantis	0.0188053	FALSE	FALSE	TRUE	3994_1	BLOSSUM	0.973098	98.0779	f__Bifidobacteriaceae (UID1462)	100	0.92	0	55	55	2824183	4	226861	FALSE	FALSE
hadza_1932_Bf43__isolate.fasta	HI0116	1932	Bifidobacterium longum	Bifidobacterium longum	NA	2'FL	PYG:25GLY	NA	GUT_GENOME095938.fna	d__Bacteria;p__Actinobacteriota;c__Actinomycetia;o__Actinomycetales;f__Bifidobacteriaceae;g__Bifidobacterium;s__Bifidobacterium infantis	0.0192445	FALSE	FALSE	TRUE	3994_1	BLOSSUM	0.973098	98.1762	f__Bifidobacteriaceae (UID1462)	100	0.92	0	35	35	2836676	4	356744	FALSE	FALSE
hadza_1834_Bf44__isolate.fasta	HI0117	1834	Bifidobacterium longum	Bifidobacterium longum	NA	2'FL	PYG:25GLY	NA	GUT_GENOME095938.fna	d__Bacteria;p__Actinobacteriota;c__Actinomycetia;o__Actinomycetales;f__Bifidobacteriaceae;g__Bifidobacterium;s__Bifidobacterium infantis	0.0192445	FALSE	FALSE	TRUE	3994_1	BLOSSUM	0.973098	102.623	f__Bifidobacteriaceae (UID1462)	100	0	0	68	68	2572455	6	175926	TRUE	TRUE
Hadza_2347_Treponema_90_HA0001__isolate.fasta	HA0001	2347	not identified	Treponema_D	NA	Treponema Succinifascies DSMZ with rifampicin	TS:25GLY	NA	REFINED_METABAT215_TOP10_CONTIGS_1500_ASSEMBLY_K77_MERGED__Hadza_MoBio_hadza-I-L_K_18_2626.299.fa	d__Bacteria;p__Spirochaetota;c__Spirochaetia;o__Treponematales;f__Treponemataceae;g__Treponema_D;s__Treponema_D sp900541995	0.0113086	FALSE	FALSE	FALSE	625_0	VANISH	0.976248	98.3872	f__Spirochaetaceae (UID2535)	99.3	0.7	0	48	48	2680153	6	149429	FALSE	FALSE
Hadza_2347_Treponema_90_HA0002__isolate.fasta	HA0002	2347	not identified	Treponema_D	NA	Treponema Succinifascies DSMZ with rifampicin	TS:25GLY	NA	REFINED_METABAT215_TOP10_CONTIGS_1500_ASSEMBLY_K77_MERGED__Hadza_MoBio_hadza-I-L_K_18_2626.299.fa	d__Bacteria;p__Spirochaetota;c__Spirochaetia;o__Treponematales;f__Treponemataceae;g__Treponema_D;s__Treponema_D sp900541995	0.0114865	FALSE	FALSE	FALSE	625_0	VANISH	0.976248	98.3872	f__Spirochaetaceae (UID2535)	99.3	0.7	0	45	45	2717655	6	149437	FALSE	FALSE
Hadza_2347_Treponema_90_HA0003__isolate.fasta	HA0003	2347	not identified	Treponema_D	NA	Treponema Succinifascies DSMZ with rifampicin	TS:25GLY	NA	REFINED_METABAT215_TOP10_CONTIGS_1500_ASSEMBLY_K77_MERGED__Hadza_MoBio_hadza-I-L_K_18_2626.299.fa	d__Bacteria;p__Spirochaetota;c__Spirochaetia;o__Treponematales;f__Treponemataceae;g__Treponema_D;s__Treponema_D sp900541995	0.0113086	FALSE	FALSE	FALSE	625_0	VANISH	0.976248	98.178	f__Spirochaetaceae (UID2535)	99.3	0.74	0	57	57	2683830	5	143244	FALSE	FALSE
